# Unraveling the Genomic Diversity and Admixture History of Captive Tigers in the United States

**DOI:** 10.1101/2023.06.19.545608

**Authors:** Ellie E. Armstrong, Jazlyn A. Mooney, Katherine A. Solari, Bernard Y. Kim, Gregory S. Barsh, Victoria B. Grant, Gili Greenbaum, Christopher B. Kaelin, Katya Panchenko, Joseph K. Pickrell, Noah Rosenberg, Oliver A. Ryder, Tsuya Yokoyama, Uma Ramakrishnan, Dmitri A. Petrov, Elizabeth A. Hadly

**Author notes:** Contributed equally (Ellie E. Armstrong, Jazlyn A. Mooney).

## Abstract

Genomic studies of rare and endangered species have focused broadly on describing diversity patterns and resolving phylogenetic relationships, with the overarching goal of informing conservation efforts. However, few studies have investigated the genomic diversity potentially housed in captive populations. For tigers (*Panthera tigris*) in particular, captive individuals vastly outnumber those in the wild, yet the diversity of the captive population remains largely unexplored. Here, we present the first large-scale genetic study of the private (non-zoo) captive tiger population in the United States (U.S.), also known as ‘Generic’ tigers. We find that the U.S. Generic tiger population has an admixture fingerprint comprising all six extant wild tiger subspecies (*P. t. altaica*, Amur; *P. t. tigris*, Bengal; *P. t. corbetti*, Indochinese; *P. t. jacksoni*, Malayan; *P. t. amoyensis*, South China; *P. t. sumatrae*, Sumatran). We show that the Generic tiger population has a comparable amount of genetic diversity to most wild subspecies, relatively few private variants, and fewer deleterious mutations. We also observe inbreeding coefficients that are similar to wild populations, suggesting that inbreeding in captive populations is not pervasive, although there are some individuals within the Generic population that are substantially inbred. Our results elucidate the admixture history of the Generic tiger population in the U.S. Additionally, we develop a reference panel for tigers and show that it can be used with imputation to accurately distinguish individuals and assign ancestry even with ultra-low coverage (0.25×) data. The study and reference panel will provide a resource to assist in tiger conservation efforts.
