## Supplementary Tables for "Unraveling the Genomic Diversity and Admixture History of Captive Tigers in the United States"

### Sheet: Supplementary Table S1
Sample	Source	Removed-Reason	Coverage_group	Subspecies_GroupID_Original	Subspecies_GroupID_Corrected	Origin	Sample Type	Name	Sex	AZA SSB	Avg_Depth (vcf postfiltering)	Rescue_Region
AMU1	Armstrong et al. 2020		Unimputed	Amur	Amur	Omaha Zoological Society			M	4203	30.2699
AMU2	Armstrong et al. 2020		Unimputed	Amur	Amur	San Diego Zoo			M	260	27.389
AMU4	Armstrong et al. 2020		Unimputed	Amur	Amur	WCS Russia Program			M		25.0855
AMU9	Armstrong et al. 2020		Unimputed	Amur	Amur	WCS Russia Program			M		22.7264
AMU24	Armstrong et al. 2020		Unimputed	Amur	Amur	WCS Russia Program			M		20.8781
AMU11	Armstrong et al. 2020		Unimputed	Amur	Amur	WCS Russia Program			F		20.0274
AMU5	Armstrong et al. 2020		Unimputed	Amur	Amur	WCS Russia Program			M		19.9705
AMU8	Armstrong et al. 2020		Unimputed	Amur	Amur	WCS Russia Program			F		15.3075
AMU7	Armstrong et al. 2020		Unimputed	Amur	Amur	WCS Russia Program			F		10.2543
AMU21	Armstrong et al. 2020		Unimputed	Amur	Amur	Omaha Zoological Society			F	4013	8.70233
AMU20	Armstrong et al. 2020		Unimputed	Amur	Amur	Omaha Zoological Society			F	2429	8.12201
AMU22	Armstrong et al. 2020		Unimputed	Amur	Amur	Omaha Zoological Society			F	4187	6.07036
AMU15	Armstrong et al. 2020		Unimputed	Amur	Amur	San Francisco Zoo			F	4500	5.97178
AMU18	Armstrong et al. 2020		Unimputed	Amur	Amur	San Diego Zoo			M	2879	5.93533
AMU17	Armstrong et al. 2020		Unimputed	Amur	Amur	San Diego Zoo			M	5049	5.84803
AMU23	Armstrong et al. 2020		Unimputed	Amur	Amur	San Diego Zoo			F	4638	4.84438
AMU16	Armstrong et al. 2020		Unimputed	Amur	Amur	San Diego Zoo			M	2686	4.7561
AMU3	Armstrong et al. 2020		Unimputed	Amur	Amur	Omaha Zoological Society			M	3957	4.49145
BEN_SI3	Armstrong et al. 2020		Unimputed	Bengal	Bengal	Kerala Forest Department			M		24.7151
BEN_NE2	Armstrong et al. 2020		Unimputed	Bengal	Bengal	Aranyak			M		23.9546
BEN_NOR2	Armstrong et al. 2020		Unimputed	Bengal	Bengal	Wildlife Institute of India			F		23.8522
BEN_SA3	Armstrong et al. 2020		Unimputed	Bengal	Bengal	NCBS			M		22.7128
BEN_NE1	Armstrong et al. 2020		Unimputed	Bengal	Bengal	Aranyak			M		22.3753
BEN_CI3	Armstrong et al. 2020		Unimputed	Bengal	Bengal	Wildlife Institute of India			F		22.0919
BEN_SI4	Armstrong et al. 2020		Unimputed	Bengal	Bengal	Kerala Forest Department			M		21.6704
BEN_SI1	Armstrong et al. 2020		Unimputed	Bengal	Bengal	NCBS			M		21.615
BEN_CI6	Armstrong et al. 2020		Unimputed	Bengal	Bengal	Wildlife Institute of India			M		18.9242
BEN_SI6	Armstrong et al. 2020		Unimputed	Bengal	Bengal	Kerala Forest Department			F		18.256
BEN_NE3	Armstrong et al. 2020		Unimputed	Bengal	Bengal	Aranyak			M		14.9767
BEN_CI5	Armstrong et al. 2020		Unimputed	Bengal	Bengal	Wildlife Institute of India			M		14.9284
BEN_CI4	Armstrong et al. 2020		Unimputed	Bengal	Bengal	Wildlife Institute of India			F		14.2416
BEN_SI5	Armstrong et al. 2020		Unimputed	Bengal	Bengal	Kerala Forest Department			M		12.5167
BEN_SI2	Armstrong et al. 2020		Unimputed	Bengal	Bengal	NCBS			M		10.9178
BEN_CI2	Armstrong et al. 2020		Unimputed	Bengal	Bengal	CCMB, Anuradha Reddy			F		8.83789
BEN_SA4	Armstrong et al. 2020		Unimputed	Bengal	Bengal	NCBS			F		6.29155
BEN_CI8	Armstrong et al. 2020		Unimputed	Bengal	Bengal	CCMB, Anuradha Reddy			F		4.56363
BEN_SA1	Armstrong et al. 2020		Unimputed	Bengal	Bengal	Wildlife Institute of India			M		4.20547
MAL1	Armstrong et al. 2020		Unimputed	Malayan	Malayan	Omaha Zoological Society			M	149	34.1503
MAL2	Armstrong et al. 2020		Unimputed	Malayan	Malayan	El Paso zoo			M	194	33.2727
MAL3	Armstrong et al. 2020		Unimputed	Malayan	Malayan	San Diego Zoo			M	196	30.4446
MAL4	Armstrong et al. 2020		Unimputed	Malayan	Malayan	San Diego Zoo			F	220	22.2246
MAL14	Armstrong et al. 2020		Unimputed	Malayan	Malayan	Omaha Zoological Society			F	137	17.3846
MAL10	Armstrong et al. 2020		Unimputed	Malayan	Malayan	San Diego Zoo			M	168	6.70082
MAL15	Armstrong et al. 2020		Unimputed	Malayan	Malayan	San Diego Zoo			M	67	6.68698
MAL13	Armstrong et al. 2020		Unimputed	Malayan	Malayan	San Diego Zoo			F	66	6.08529
MAL9	Armstrong et al. 2020		Unimputed	Malayan	Malayan	Omaha Zoological Society			M	173	5.75274
MAL26	Armstrong et al. 2020		Unimputed	Malayan	Malayan	San Diego Zoo			M	244	5.63678
MAL11	Armstrong et al. 2020		Unimputed	Malayan	Malayan	San Diego Zoo			M	212	5.26422
MAL12	Armstrong et al. 2020		Unimputed	Malayan	Malayan	Omaha Zoological Society			M	241	5.09694
MAL7	Armstrong et al. 2020		Unimputed	Malayan	Malayan	WCS, Bronx Zoo			F	190	5.03646
MAL6	Armstrong et al. 2020		Unimputed	Malayan	Malayan	San Diego Zoo			F	184	4.84103
MAL5	Armstrong et al. 2020		Unimputed	Malayan	Malayan	San Diego Zoo			M	37	4.27774
SUM1	Armstrong et al. 2020		Unimputed	Sumatran	Sumatran	Omaha Zoological Society			M	527	32.2428
SUM2	Armstrong et al. 2020		Unimputed	Sumatran	Sumatran	Omaha Zoological Society			F	564	31.8222
SUM6	Armstrong et al. 2020		Unimputed	Sumatran	Sumatran	San Diego Zoo			M	1282	25.3321
SUM13	Armstrong et al. 2020		Unimputed	Sumatran	Sumatran	San Diego Zoo			M	768	16.7907
SUM9	Armstrong et al. 2020		Unimputed	Sumatran	Sumatran	San Diego Zoo			M	312	7.07185
SUM8	Armstrong et al. 2020		Unimputed	Sumatran	Sumatran	San Diego Zoo			F	1110	6.61695
SUM14	Armstrong et al. 2020		Unimputed	Sumatran	Sumatran	San Diego Zoo			M	1281	6.16453
SUM3	Armstrong et al. 2020		Unimputed	Sumatran	Sumatran	San Francisco Zoo			F	722	5.44296
SUM7	Armstrong et al. 2020		Unimputed	Sumatran	Sumatran	San Diego Zoo			F	316	4.98129
SUM5	Armstrong et al. 2020		Unimputed	Sumatran	Sumatran	San Diego Zoo			F	381	4.79784
SUM4	Armstrong et al. 2020		Unimputed	Sumatran	Sumatran	San Diego Zoo			M	311	4.52097
5594-DP-0001_S3	Armstrong et al. 2022		Unimputed	Generic	Generic	In-Sync Exotics, Wylie, Texas	EDTA Blood	KyloRen_ISE	M		42.2954	Southwest
SRR836354	Cho et al. 2013		Imputed*	Bengal	Generic				U		2.339		X
SRR836306	Cho et al. 2013		Unimputed	Amur	Amur				M		32.122		X
SRR5612311	CSIR, India	Y-duplicate	Unimputed	Bengal	Bengal	Sri Chamarajendra Zoological Garden, Mysore			M		8.31023
SRR5612312	CSIR, India	Y-duplicate	Unimputed	Bengal	Bengal	Sri Chamarajendra Zoological Garden, Mysore			M		2.7219
SRR5591010	CSIR, India		Unimputed	Bengal	Bengal	Sri Chamarajendra Zoological Garden, Mysore			M		25.2942		X
SRR7152392	Liu et al. 2018	Y-duplicate	Unimputed	Malayan	Malayan	Taman Safari, Indonesia			F		13.0348
SRR7152389	Liu et al. 2018	Y-duplicate	Unimputed	Malayan	Malayan	Taman Safari, Indonesia			M		12.8034
SRR7152403	Liu et al. 2018		Unimputed	Amur	Amur	Taman Safari, Indonesia			M		15.84
SRR7152409	Liu et al. 2018		Unimputed	Amur	Amur	Taman Safari, Indonesia			F		14.8114
SRR7152410	Liu et al. 2018		Unimputed	Amur	Amur	Taman Safari, Indonesia			M		14.2232
SRR7152404	Liu et al. 2018		Unimputed	Amur	Amur	Taman Safari, Indonesia			F		13.7425
SRR7152400	Liu et al. 2018		Unimputed	Amur	Amur	Taman Safari, Indonesia			M		13.0262
SRR7152399	Liu et al. 2018		Unimputed	Amur	Amur	Taman Safari, Indonesia			F		12.6173
SRR7152401	Liu et al. 2018		Unimputed	Bengal	Bengal	Taman Safari, Indonesia			F		14.6507
SRR7152380	Liu et al. 2018		Unimputed	Bengal	Bengal	Taman Safari, Indonesia			M		12.1804
SRR7152381	Liu et al. 2018		Unimputed	Bengal	Bengal	Taman Safari, Indonesia			F		11.8426
SRR7152405	Liu et al. 2018		Unimputed	Indochinese	Indochinese	Taman Safari, Indonesia			F		14.8225
SRR7152406	Liu et al. 2018		Unimputed	Indochinese	Indochinese	Taman Safari, Indonesia			M		14.509
SRR7152402	Liu et al. 2018		Unimputed	Indochinese	Indochinese	Taman Safari, Indonesia			M		14.2958
SRR7152408	Liu et al. 2018		Unimputed	Indochinese	Indochinese	Taman Safari, Indonesia			F		14.295
SRR7152407	Liu et al. 2018		Unimputed	Indochinese	Indochinese	Taman Safari, Indonesia			M		14.1883
SRR7152395	Liu et al. 2018		Unimputed	Indochinese	Indochinese	Taman Safari, Indonesia			F		13.3506
SRR7152396	Liu et al. 2018		Unimputed	Malayan	Malayan	Taman Safari, Indonesia			F		13.9
SRR7152394	Liu et al. 2018		Unimputed	Malayan	Malayan	Taman Safari, Indonesia			M		13.861
SRR7152393	Liu et al. 2018		Unimputed	Malayan	Malayan	Taman Safari, Indonesia			F		13.5494
SRR7152391	Liu et al. 2018		Unimputed	Malayan	Malayan	Taman Safari, Indonesia			F		13.5377
SRR7152398	Liu et al. 2018		Unimputed	Malayan	Malayan	Taman Safari, Indonesia			M		13.4385
SRR7152390	Liu et al. 2018		Unimputed	Malayan	Malayan	Taman Safari, Indonesia			F		12.9318
SRR7152397	Liu et al. 2018		Unimputed	Malayan	Malayan	Taman Safari, Indonesia			F		12.8869
SRR7152387	Liu et al. 2018		Unimputed	South China	South China	Taman Safari, Indonesia			F		10.6955
SRR7152382	Liu et al. 2018		Unimputed	Sumatran	Sumatran	Taman Safari, Indonesia			F		14.1684
SRR7152379	Liu et al. 2018		Unimputed	Sumatran	Sumatran	Taman Safari, Indonesia			M		13.6345
SRR7152385	Liu et al. 2018		Unimputed	Sumatran	Sumatran	Taman Safari, Indonesia			M		13.6128
SRR7152388	Liu et al. 2018		Unimputed	Sumatran	Sumatran	Taman Safari, Indonesia			M		13.5623
SRR7152383	Liu et al. 2018		Unimputed	Sumatran	Sumatran	Taman Safari, Indonesia			M		12.959
SRR7152384	Liu et al. 2018		Unimputed	Sumatran	Sumatran	Taman Safari, Indonesia			F		12.5405
SRR7152386	Liu et al. 2018		Unimputed	Sumatran	Sumatran	Taman Safari, Indonesia			F		12.134
SRR7651466	Northeast Forestry University	Y-duplicate	Imputed	Amur	Generic				F		3.947
SRR7651467	Northeast Forestry University		Imputed	Amur	Generic				M		4.068
SRR7651465	Northeast Forestry University		Imputed	Amur	Generic				M		4.055
SRR7651470	Northeast Forestry University		Imputed	Amur	Generic				F		4.021
SRR7651464	Northeast Forestry University		Imputed	Amur	Generic				M		3.959
SRR7651469	Northeast Forestry University		Imputed	South China	South China				U		4.005
SRR7651468	Northeast Forestry University		Imputed	South China	South China				U		3.933
SRR7651471	Northeast Forestry University		Imputed	South China	South China				U		3.929
EFRC_T8	This study	Y-duplicate	Imputed	Generic	Generic	Exotic Feline Rescue Center, Center Point, Indiana	EDTA Blood	Samson_EFRC	M		0.331
PCG_PT39	This study		Imputed	Amur	Amur	Omaha Zoological Society	EDTA Blood	Alena	F	4633	0.317
PCG_PT34	This study		Imputed	Amur	Amur	Omaha Zoological Society	EDTA Blood	Sasha	M	4541	0.299
PCG_PT32	This study		Imputed	Amur	Amur	Omaha Zoological Society	EDTA Blood	Farah	F	3929	0.298
PCG_PT40	This study		Imputed	Amur	Amur	Omaha Zoological Society	EDTA Blood		M	4751	0.296
PCG_PT128	This study		Imputed	Amur	Amur	San Diego Zoo	EDTA Blood	Nadya	F	5051	0.281
PCG_PT37	This study		Imputed	Amur	Amur	Omaha Zoological Society	EDTA Blood	KJ	M	4631	0.274
cb-tiger2	This study		Imputed	Generic	Generic	Cherry Brook Zoo, Saint John, New Brunswick, Canada	EDTA Blood	Luna_CB	F		4.424	Canada
cb-tiger1	This study		Imputed	Generic	Generic	Cherry Brook Zoo, Saint John, New Brunswick, Canada	EDTA Blood	Uno_CB	M		3.387	Canada
EFRC_T28	This study		Imputed	Generic	Generic	Exotic Feline Rescue Center, Center Point, Indiana	EDTA Blood	Shirkahn_EFRC	M		0.422
EFRC_T26	This study		Imputed	Generic	Generic	Exotic Feline Rescue Center, Center Point, Indiana	EDTA Blood	Kendra_EFRC	F		0.413	Midwest
EFRC_T27	This study		Imputed	Generic	Generic	Exotic Feline Rescue Center, Center Point, Indiana	EDTA Blood	Vaughn_EFRC	M		0.412	Midwest
EFRC_T45	This study		Imputed	Generic	Generic	Exotic Feline Rescue Center, Center Point, Indiana	EDTA Blood	Diamond_EFRC	M		0.399	Southeast
EFRC_T24	This study		Imputed	Generic	Generic	Exotic Feline Rescue Center, Center Point, Indiana	EDTA Blood	JadeJr_EFRC	F		0.397	Southwest
EFRC_T25	This study		Imputed	Generic	Generic	Exotic Feline Rescue Center, Center Point, Indiana	EDTA Blood	Jenny_EFRC	F		0.397
EFRC_T39	This study		Imputed	Generic	Generic	Exotic Feline Rescue Center, Center Point, Indiana	EDTA Blood	Kierhan_EFRC	M		0.393	Midwest
EFRC_T23	This study		Imputed	Generic	Generic	Exotic Feline Rescue Center, Center Point, Indiana	EDTA Blood	Eragon_EFRC	M		0.388	Southeast
PAWS_T5	This study		Imputed	Generic	Generic	Performing Animal Welfare Society, San Andreas, CA	EDTA Blood	Couch_PAWS	M		0.378	West
EFRC_T22	This study		Imputed	Generic	Generic	Exotic Feline Rescue Center, Center Point, Indiana	EDTA Blood	Buffy_EFRC	F		0.376	West
PAWS_T8	This study		Imputed	Generic	Generic	Performing Animal Welfare Society, San Andreas, CA	EDTA Blood	Wilhelm_PAWS	M		0.373	West
EFRC_T46	This study		Imputed	Generic	Generic	Exotic Feline Rescue Center, Center Point, Indiana	EDTA Blood	Eenie_EFRC	M		0.362	Midwest
EFRC_T32	This study		Imputed	Generic	Generic	Exotic Feline Rescue Center, Center Point, Indiana	EDTA Blood	Jackie_EFRC	F		0.36
EFRC_T13	This study		Imputed	Generic	Generic	Exotic Feline Rescue Center, Center Point, Indiana	EDTA Blood	Scarlet_EFRC	F		0.354	Southwest
PAWS_T7	This study		Imputed	Generic	Generic	Performing Animal Welfare Society, San Andreas, CA	EDTA Blood	Nimmo_PAWS	M		0.351	West
PAWS_T2	This study		Imputed	Generic	Generic	Performing Animal Welfare Society, San Andreas, CA	EDTA Blood	Quiggle_PAWS	M		0.341	West
EFRC_T19	This study		Imputed	Generic	Generic	Exotic Feline Rescue Center, Center Point, Indiana	EDTA Blood	Toni_EFRC	M		0.339	West
PAWS_T4	This study		Imputed	Generic	Generic	Performing Animal Welfare Society, San Andreas, CA	EDTA Blood	Ray Charles_PAWS	M		0.339	West
PAWS_T10	This study		Imputed	Generic	Generic	Performing Animal Welfare Society, San Andreas, CA	EDTA Blood	Roy_PAWS	M		0.337	Northeast
EFRC_T12	This study		Imputed	Generic	Generic	Exotic Feline Rescue Center, Center Point, Indiana	EDTA Blood	Willie_EFRC	M		0.332	West
EFRC_T1	This study		Imputed	Generic	Generic	Exotic Feline Rescue Center, Center Point, Indiana	EDTA Blood	Kiera_EFRC	F		0.331	Southwest
TCWR_T20	This study		Imputed	Generic	Generic	Turpentine Creek Wildlife Refuge, Eureka Springs, AK	EDTA Blood	Peyton_TCWR	F		0.331	West
EFRC_T31	This study		Imputed	Generic	Generic	Exotic Feline Rescue Center, Center Point, Indiana	EDTA Blood	Hope_EFRC	F		0.329	Southeast
EFRC_T6	This study		Imputed	Generic	Generic	Exotic Feline Rescue Center, Center Point, Indiana	EDTA Blood	Sampson_EFRC	M		0.329	Midwest
ISE_T2	This study		Imputed	Generic	Generic	In-Sync Exotics, Wylie, Texas	EDTA Blood	Mugale_ISE	F		0.329	West
EFRC_T35	This study		Imputed	Generic	Generic	Exotic Feline Rescue Center, Center Point, Indiana	EDTA Blood	Spangles_EFRC	F		0.326	West
ISE_T1	This study		Imputed	Generic	Generic	In-Sync Exotics, Wylie, Texas	EDTA Blood	Rani_ISE	F		0.325	West
ISE_T3	This study		Imputed	Generic	Generic	In-Sync Exotics, Wylie, Texas	EDTA Blood	Emma_ISE	F		0.322	Southwest
EFRC_T30	This study		Imputed	Generic	Generic	Exotic Feline Rescue Center, Center Point, Indiana	EDTA Blood	Blaze_EFRC	M		0.32	Southwest
PAWS_T9	This study		Imputed	Generic	Generic	Performing Animal Welfare Society, San Andreas, CA	EDTA Blood	Sawyer_PAWS	F		0.315	West
EFRC_T9	This study		Imputed	Generic	Generic	Exotic Feline Rescue Center, Center Point, Indiana	EDTA Blood	Squiggy_EFRC	M		0.314	Midwest
TCWR_T7	This study		Imputed	Generic	Generic	Turpentine Creek Wildlife Refuge, Eureka Springs, AK	EDTA Blood	Sadie_TCWR	F		0.314	Southeast
ISE_T10	This study		Imputed	Generic	Generic	In-Sync Exotics, Wylie, Texas	EDTA Blood	Cypress_ISE	F		0.313	Southwest
TCWR_T5	This study		Imputed	Generic	Generic	Turpentine Creek Wildlife Refuge, Eureka Springs, AK	Hair	Styx_TCWR	M		0.313	Midwest
EFRC_T15	This study		Imputed	Generic	Generic	Exotic Feline Rescue Center, Center Point, Indiana	EDTA Blood	Nefertiti_EFRC	F		0.312	West
TCWR_T31	This study		Imputed	Generic	Generic	Turpentine Creek Wildlife Refuge, Eureka Springs, AK	EDTA Blood	Lil Tony_TCWR	M		0.307
TCWR_T4	This study		Imputed	Generic	Generic	Turpentine Creek Wildlife Refuge, Eureka Springs, AK	EDTA Blood	Duke_TCWR	M		0.307	Southeast
TCWR_T2	This study		Imputed	Generic	Generic	Turpentine Creek Wildlife Refuge, Eureka Springs, AK	Hair	Poncho_TCWR	M		0.305	West
ISE_T14	This study		Imputed	Generic	Generic	In-Sync Exotics, Wylie, Texas	EDTA Blood	Mohan_ISE	M		0.304	Southwest
ISE_T6	This study		Imputed	Generic	Generic	In-Sync Exotics, Wylie, Texas	EDTA Blood	Shival_ISE	F		0.304	West
TCWR_T3	This study		Imputed	Generic	Generic	Turpentine Creek Wildlife Refuge, Eureka Springs, AK	Hair	Montana_TCWR	M		0.301	West
EFRC_T20	This study		Imputed	Generic	Generic	Exotic Feline Rescue Center, Center Point, Indiana	EDTA Blood	Sumadi_EFRC	F		0.3	Southeast
TCWR_T15	This study		Imputed	Generic	Generic	Turpentine Creek Wildlife Refuge, Eureka Springs, AK	EDTA Blood	Blackfire_TCWR	M		0.3	West
EFRC_T34	This study		Imputed	Generic	Generic	Exotic Feline Rescue Center, Center Point, Indiana	EDTA Blood	Zennie_EFRC	M		0.298	Midwest
TCWR_T28	This study		Imputed	Generic	Generic	Turpentine Creek Wildlife Refuge, Eureka Springs, AK	EDTA Blood	Jesse_TCWR	M		0.296
EFRC_T38	This study		Imputed	Generic	Generic	Exotic Feline Rescue Center, Center Point, Indiana	EDTA Blood	Sophie_EFRC	F		0.295	Midwest
ISE_T8	This study		Imputed	Generic	Generic	In-Sync Exotics, Wylie, Texas	EDTA Blood	Karma_ISE	F		0.295	Southeast
EFRC_T11	This study		Imputed	Generic	Generic	Exotic Feline Rescue Center, Center Point, Indiana	EDTA Blood	Cuddles_EFRC	F		0.293	Northeast
EFRC_T17	This study		Imputed	Generic	Generic	Exotic Feline Rescue Center, Center Point, Indiana	EDTA Blood	Phoebe_EFRC	F		0.293	West
ISE_T13	This study		Imputed	Generic	Generic	In-Sync Exotics, Wylie, Texas	EDTA Blood	Symba_ISE	M		0.293	Southwest
TCWR_T24	This study		Imputed	Generic	Generic	Turpentine Creek Wildlife Refuge, Eureka Springs, AK	EDTA Blood	Whitney_TCWR	F		0.293	Southeast
EFRC_T2	This study		Imputed	Generic	Generic	Exotic Feline Rescue Center, Center Point, Indiana	EDTA Blood	Natasha_EFRC	F		0.292
ISE_T12	This study		Imputed	Generic	Generic	In-Sync Exotics, Wylie, Texas	EDTA Blood	Lazarus_ISE	M		0.292	West
ISE_T9	This study		Imputed	Generic	Generic	In-Sync Exotics, Wylie, Texas	EDTA Blood	Stryker_ISE	M		0.291	Southwest
EFRC_T5	This study		Imputed	Generic	Generic	Exotic Feline Rescue Center, Center Point, Indiana	EDTA Blood	Pandora_EFRC	F		0.289	Midwest
ISE_T7	This study		Imputed	Generic	Generic	In-Sync Exotics, Wylie, Texas	EDTA Blood	Ukadi_ISE	M		0.289	Southwest
TCWR_T6	This study		Imputed	Generic	Generic	Turpentine Creek Wildlife Refuge, Eureka Springs, AK	EDTA Blood	Ziggy_TCWR	M		0.287	Midwest
ISE_T11	This study		Imputed	Generic	Generic	In-Sync Exotics, Wylie, Texas	EDTA Blood	Twinkle_ISE	M		0.284	West
PAWS_T6	This study		Imputed	Generic	Generic	Performing Animal Welfare Society, San Andreas, CA	EDTA Blood	Cherokee_PAWS	F		0.276	West
ISE_T5	This study		Imputed	Generic	Generic	In-Sync Exotics, Wylie, Texas	EDTA Blood	Bana Bibi_ISE	F		0.274	West
EFRC_T3	This study		Imputed	Generic	Generic	Exotic Feline Rescue Center, Center Point, Indiana	EDTA Blood	Lilly_EFRC	F		0.268	Midwest
ISE_T4	This study		Imputed	Generic	Generic	In-Sync Exotics, Wylie, Texas	EDTA Blood	Big Sultan_ISE	M		0.267	West
TCWR_T22	This study		Imputed	Generic	Generic	Turpentine Creek Wildlife Refuge, Eureka Springs, AK	EDTA Blood	Donner_TCWR	M		0.261	Southeast
EFRC_T10	This study		Imputed	Generic	Generic	Exotic Feline Rescue Center, Center Point, Indiana	EDTA Blood	Lenny_EFRC	M		0.247	Midwest
PAWS_T3	This study		Imputed	Generic	Generic	Performing Animal Welfare Society, San Andreas, CA	EDTA Blood	Gus_PAWS	M		0.245	West
EFRC_T18	This study		Imputed	Generic	Generic	Exotic Feline Rescue Center, Center Point, Indiana	EDTA Blood	Magic_EFRC	M		0.242	Northeast
PAWS_T1	This study		Imputed	Generic	Generic	Performing Animal Welfare Society, San Andreas, CA	EDTA Blood	Rex_PAWS	M		0.239	West
TCWR_T12	This study		Imputed	Generic	Generic	Turpentine Creek Wildlife Refuge, Eureka Springs, AK	EDTA Blood	Joey_TCWR	F		0.219	West
T10	This study	Y-duplicate	Unimputed	Generic	Generic	Oakland Zoo, Oakland, CA	EDTA Blood	Torako	F		2.91718	Southwest
T5	This study	Y-duplicate	Unimputed	Generic	Generic	Performing Animal Welfare Society, San Andreas, CA	EDTA Blood	Hammer_PAWS	M		2.35035
T23	This study		Unimputed	Amur	Amur	SF Zoo	EDTA Blood	JT	M		4.03461
T21	This study		Unimputed	Amur	Amur	Bronx Zoo	EDTA Blood		M	4304	3.66923
T22	This study		Unimputed	Amur	Amur	San Diego Zoo	EDTA Blood		M	4506	2.99005
T4	This study		Unimputed	Amur	Amur	Omaha Zoological Society	EDTA Blood		M	1068	2.55035
T1	This study		Unimputed	Amur	Amur	WCS New York	EDTA Blood		M		2.5181
T3	This study		Unimputed	Amur	Amur	WCS New York	EDTA Blood		F		2.25289
T2	This study		Unimputed	Amur	Amur	WCS New York	EDTA Blood		F		2.18404
5594-DP-0002_S4	This study		Unimputed	Generic	Generic	In-Sync Exotics, Wylie, Texas	EDTA Blood	Assad_ISE	M		43.1456	Southwest
5594-DP-0003_S5	This study		Unimputed	Generic	Generic	In-Sync Exotics, Wylie, Texas	EDTA Blood	Zahra_ISE	F		38.206	Southwest
GEN1	This study		Unimputed	Generic	Generic	Performing Animal Welfare Society, San Andreas, CA	EDTA Blood	Winston_PAWS	M		27.6818	West
GEN22	This study		Unimputed	Generic	Generic	Exotic Feline Rescue Center, Center Point, Indiana	EDTA Blood	Kitra_EFRC	F		9.07817
GEN2	This study		Unimputed	Generic	Generic	Performing Animal Welfare Society, San Andreas, CA	EDTA Blood	Spanky_PAWS	M		7.66571	West
GEN5	This study		Unimputed	Generic	Generic	Exotic Feline Rescue Center, Center Point, Indiana	EDTA Blood	Jody_PAWS	F		7.24308	Northeast
18032FL-56-02-16	This study		Unimputed	Generic	Generic	In-Sync Exotics, Wylie, Texas	EDTA Blood	Saber_ISE	F		6.41251	Southwest
GEN8	This study		Unimputed	Generic	Generic	Exotic Feline Rescue Center, Center Point, Indiana	EDTA Blood	Dinkum_EFRC	M		6.20803
18032FL-56-01-02	This study		Unimputed	Generic	Generic	Exotic Feline Rescue Center, Center Point, Indiana	EDTA Blood	Zoe_EFRC	F		6.04089	Midwest
T17	This study		Unimputed	Generic	Generic	Performing Animal Welfare Society, San Andreas, CA	EDTA Blood	Logan_PAWS	M		5.93649
T18	This study		Unimputed	Generic	Generic	UC Davis Diagnostics Lab/PAWS	EDTA Blood	Unknown	M		5.93637
T14	This study		Unimputed	Generic	Generic	Performing Animal Welfare Society, San Andreas, CA	EDTA Blood	P.K._PAWS	F		5.24992	West
18032FL-61-01V1-02	This study		Unimputed	Generic	Generic	Carolina Tiger Rescue, Pittsboro, North Carolina	EDTA Blood	CTR002-CAP	M		5.21327	West
18032FL-56-02-14	This study		Unimputed	Generic	Generic	In-Sync Exotics, Wylie, Texas	EDTA Blood	Kenobi_ISE	M		5.0464	Southwest
18032FL-61-01V1-16	This study		Unimputed	Generic	Generic	Tiger World, Rockwell, North Carolina	EDTA Blood	TGW016-ZEU	M		5.02348
18032FL-56-02-15	This study		Unimputed	Generic	Generic	Exotic Feline Rescue Center, Center Point, Indiana	EDTA Blood	Kryxis_EFRC	M		4.94726	Southwest
18032FL-56-01-07	This study		Unimputed	Generic	Generic	In-Sync Exotics, Wylie, Texas	EDTA Blood	Kabul_ISE	M		4.83284	Midwest
18032FL-61-01V1-10	This study		Unimputed	Generic	Generic	Tiger World, Rockwell, North Carolina	EDTA Blood	TGW010-CAL	M		4.76594
18032FL-56-01-05	This study		Unimputed	Generic	Generic	In-Sync Exotics, Wylie, Texas	EDTA Blood	Samu_ISE	F		4.70613	Southwest
T15	This study		Unimputed	Generic	Generic	Performing Animal Welfare Society, San Andreas, CA	EDTA Blood	Sherkhan_PAWS	M		4.68467
T24	This study		Unimputed	Generic	Generic	Exotic Feline Rescue Center, Center Point, Indiana	EDTA Blood	Kali	F		4.61622	Midwest
18032FL-56-01-06	This study		Unimputed	Generic	Generic	In-Sync Exotics, Wylie, Texas	EDTA Blood	Odin_ISE	M		4.42532	Midwest
18032FL-61-01V1-13	This study		Unimputed	Generic	Generic	Tiger World, Rockwell, North Carolina	EDTA Blood	TGW013-SHK	M		4.28861
18032FL-61-01V1-09	This study		Unimputed	Generic	Generic	Tiger World, Rockwell, North Carolina	EDTA Blood	TGW009-Ang	M		4.27953	West
T20	This study		Unimputed	Generic	Generic	Omaha Zoological Society	EDTA Blood	Sultan	M		4.15866
18032FL-61-01V1-11	This study		Unimputed	Generic	Generic	Tiger World, Rockwell, North Carolina	EDTA Blood	TGW011-HEA	F		4.15035
18032FL-61-01V1-12	This study		Unimputed	Generic	Generic	Tiger World, Rockwell, North Carolina	EDTA Blood	TGW012-HEC	M		4.09256
18032FL-61-01V1-08	This study		Unimputed	Generic	Generic	Carolina Tiger Rescue, Pittsboro, North Carolina	EDTA Blood	CTR008-YAN	F		3.96032
T16	This study		Unimputed	Generic	Generic	Performing Animal Welfare Society, San Andreas, CA	EDTA Blood	Fluffy_PAWS	F		3.94324
18032FL-56-02-13	This study		Unimputed	Generic	Generic	In-Sync Exotics, Wylie, Texas	EDTA Blood	Solomon_ISE	M		3.851	Midwest
18032FL-61-01V1-14	This study		Unimputed	Generic	Generic	Tiger World, Rockwell, North Carolina	EDTA Blood	TGW014-Shv	F		3.51123
18032FL-56-02-10	This study		Unimputed	Generic	Generic	In-Sync Exotics, Wylie, Texas	EDTA Blood	Nadia_ISE	F		3.21592	Southwest
18032FL-56-01-10	This study		Unimputed	Generic	Generic	In-Sync Exotics, Wylie, Texas	EDTA Blood	Apophis_ISE	M		3.21109	Midwest
18032FL-61-01V1-15	This study		Unimputed	Generic	Generic	Tiger World, Rockwell, North Carolina	EDTA Blood	TGW015-TAN	F		3.21022
18032FL-56-02-03	This study		Unimputed	Generic	Generic	Exotic Feline Rescue Center, Center Point, Indiana	EDTA Blood	Rogue_EFRC	F		3.15997	Southwest
18032FL-56-01-03	This study		Unimputed	Generic	Generic	Exotic Feline Rescue Center, Center Point, Indiana	EDTA Blood	Killian_EFRC	F		3.11834	Midwest
18032FL-56-02-01	This study		Unimputed	Generic	Generic	Exotic Feline Rescue Center, Center Point, Indiana	EDTA Blood	Kya_EFRC	F		3.1032	Midwest
T12	This study		Unimputed	Generic	Generic	Performing Animal Welfare Society, San Andreas, CA	EDTA Blood	Grace_PAWS	F		3.02664	West
T19	This study		Unimputed	Generic	Generic	Omaha Zoological Society	EDTA Blood	Sanjay	M		2.98165
18032FL-56-02-12	This study		Unimputed	Generic	Generic	In-Sync Exotics, Wylie, Texas	EDTA Blood	Aasha_ISE	F		2.97819	Southwest
18032FL-56-01-04	This study		Unimputed	Generic	Generic	In-Sync Exotics, Wylie, Texas	EDTA Blood	India_ISE	F		2.95867	Midwest
T8	This study		Unimputed	Generic	Generic	Exotic Feline Rescue Center, Center Point, Indiana	EDTA Blood	Bro_EFRC	M		2.94949
GEN11	This study		Unimputed	Generic	Generic	Oakland Zoo, Oakland, CA	EDTA Blood	Torako	F		2.9171	Southwest
18032FL-56-02-05	This study		Unimputed	Generic	Generic	Exotic Feline Rescue Center, Center Point, Indiana	EDTA Blood	Hank_EFRC	M		2.87658	Midwest
18032FL-56-01-15	This study		Unimputed	Generic	Generic	Exotic Feline Rescue Center, Center Point, Indiana	EDTA Blood	Sebastian_EFRC	M		2.76978	Northeast
T9	This study		Unimputed	Generic	Generic	Exotic Feline Rescue Center, Center Point, Indiana	EDTA Blood	Beaux_EFRC	M		2.72636	Southeast
T11	This study		Unimputed	Generic	Generic	Performing Animal Welfare Society, San Andreas, CA	EDTA Blood	Amelia_PAWS	F		2.71792	West
18032FL-61-01V1-01	This study		Unimputed	Generic	Generic	Carolina Tiger Rescue, Pittsboro, North Carolina	EDTA Blood	CTR001-CAM	F		2.52952	Midwest
18032FL-56-01-08	This study		Unimputed	Generic	Generic	In-Sync Exotics, Wylie, Texas	EDTA Blood	Serena_ISE	F		2.46575	Southwest
18032FL-61-01V1-06	This study		Unimputed	Generic	Generic	Carolina Tiger Rescue, Pittsboro, North Carolina	EDTA Blood	CTR006-MAD	F		2.45102	Southeast
T6	This study		Unimputed	Generic	Generic	Exotic Feline Rescue Center, Center Point, Indiana	EDTA Blood	Taj_EFRC	F		2.43365
18032FL-56-01-01	This study		Unimputed	Generic	Generic	Exotic Feline Rescue Center, Center Point, Indiana	EDTA Blood	BSK_EFRC	M		2.39944	West
GEN3	This study		Unimputed	Generic	Generic	Performing Animal Welfare Society, San Andreas, CA	EDTA Blood	Hammer_PAWS	M		2.35059	West
18032FL-56-01-09	This study		Unimputed	Generic	Generic	In-Sync Exotics, Wylie, Texas	EDTA Blood	Mystery_ISE	F		2.30033	Southwest
18032FL-56-01-14	This study		Unimputed	Generic	Generic	Exotic Feline Rescue Center, Center Point, Indiana	EDTA Blood	Squeaky_EFRC	M		2.25318
18032FL-56-02-02	This study		Unimputed	Generic	Generic	Exotic Feline Rescue Center, Center Point, Indiana	EDTA Blood	Mariah_EFRC	F		2.17009	Midwest
18032FL-56-01-11	This study		Unimputed	Generic	Generic	Exotic Feline Rescue Center, Center Point, Indiana	EDTA Blood	Savannah_EFRC	F		2.02481	Midwest
18032FL-56-02-04	This study		Unimputed	Generic	Generic	Exotic Feline Rescue Center, Center Point, Indiana	EDTA Blood	Tango_EFRC	F		2.00251	Midwest
18032FL-56-02-AGGCAGAA-AGAGGATA	This study		Unimputed	Generic	Generic	In-Sync Exotics, Wylie, Texas	EDTA Blood	Jafar_ISE	M		1.98786
18032FL-56-01-13	This study		Unimputed	Generic	Generic	Exotic Feline Rescue Center, Center Point, Indiana	EDTA Blood	Christopher_EFRC	M		1.96658	Midwest
18032FL-61-01V1-07	This study		Unimputed	Generic	Generic	Carolina Tiger Rescue, Pittsboro, North Carolina	EDTA Blood	CTR007-SHI	F		1.90385	Southwest
T7	This study		Unimputed	Generic	Generic	Exotic Feline Rescue Center, Center Point, Indiana	EDTA Blood	Tigger_EFRC	M		1.70082	Midwest
18032FL-56-01-12	This study		Unimputed	Generic	Generic	Exotic Feline Rescue Center, Center Point, Indiana	EDTA Blood	Kadira_EFRC	F		1.6838	Southwest
18032FL-61-01V1-04	This study		Unimputed	Generic	Generic	Carolina Tiger Rescue, Pittsboro, North Carolina	EDTA Blood	CTR004-IND	F		1.68313	West
18032FL-56-01-16	This study		Unimputed	Generic	Generic	Exotic Feline Rescue Center, Center Point, Indiana	EDTA Blood	Clementine_EFRC	F		1.59692	Midwest
T13	This study		Unimputed	Generic	Generic	Performing Animal Welfare Society, San Andreas, CA	EDTA Blood	Patty_PAWS	F		1.57858	West
18032FL-61-01V1-03	This study		Unimputed	Generic	Generic	Carolina Tiger Rescue, Pittsboro, North Carolina	EDTA Blood	CTR003-EmE	M		1.50215	Midwest
18032FL-61-01V1-05	This study		Unimputed	Generic	Generic	Carolina Tiger Rescue, Pittsboro, North Carolina	EDTA Blood	CTR005-KAE	F		1.41759	Southeast

### Sheet: Supplementary Table S2
Supplementary Table S2: p-values associated with significance testing of mutations falling inside of vs outside of a run of homozygosity.
Count Derived Homozygotes
	Generic	Amur	Bengal	Indochinese	Malayan
Amur	1
Bengal	0.0798867	0.305
Indochinese	1	0.247	0.0919425
Malayan	1	1	0.708541	1
Sumatran	0.000116899	6.84e-06	0.000183904	0.00790711	3.48e-05
Count Derived Variants
	Generic	Amur	Bengal	Indochinese	Malayan
Amur	1
Bengal	3.52e-05	3.44e-06
Indochinese	0.0109	0.004	1
Malayan	0.00247	0.0015	0.0131084	0.0131922
Sumatran	0.000222	6.17e-05	1	0.190102	0.318382
Count Derived Alleles
	Generic	Amur	Bengal	Indochinese	Malayan
Amur	1
Bengal	3.52e-05	2.21e-06
Indochinese	0.0109	0.00499	1
Malayan	0.000352	0.000429	0.000323863	0.02739
Sumatran	0.000118	7.04e-06	1	0.483424	7.33e-05

### Sheet: Supplementary Table S3
Supplementary Table 3: Non-reference discordance rate (NDR) as calculated by vcf-compare across various depths. The NDR is the ratio of mismatched sites to matched sites, excluding matched, homozygous reference sites, x 100. Individuals marked with * are imputed in this dataset but were separately called with GATK to examine concordance. Other individuals (AMU1, MAL1, SUM1, and BEN_SI3) are inclu…
	Original Depth	0.25X	0.5X	1X	2X	5X
GEN1	27.7	14.79	12.27	10.82	9.88	8.67
AMU1	30.3	13.13	11.04	9.6	8.55	7.59
5594-DP-0001_S3	42.3	13.19	10.53	9.28	8.62	8.33
MAL1	34.2	7.71	6.36	5.49	5.09	7.12
SUM1	32.2	8.46	6.7	5.72	5.09	4.39
BEN_SI3	24.7	9.53	8.07	7.15	6.56	5.9
SRR836354*	31.2	29.09	21.39	15.73	11.48	7.53
SRR7651465*	25.4	18.81	13.63	9.74	6.69	3.85
SRR7651468*	24.4	30.42	23.27	17.58	13.26	8.8

### Sheet: Supplementary Table S4
Supplementary Table 4: Statistical difference in the distribution of estimated ancestry fractions comparing the full (‘real’) ancestry fractions with the ancestry fractions estimated from downsampled (5x, 2x, 1x, 0.5x, 0.25x) data.
Subspecies	Coverage comparison	p-value	D value
Amur	5x	0.765035	0.277778
	2x	0.986014	0.166667
	1x	0.765035	0.277778
	0.5x	0.972028	0.166667
	0.25x	0.765035	0.277778
Bengal	5x	0.944056	0.222222
	2x	0.765035	0.277778
	1x	0.986014	0.166667
	0.5x	0.765035	0.277778
	0.25x	0.765035	0.277778
Indochinese	5x	0.577622	0.333333
	2x	0.577622	0.333333
	1x	0.577622	0.333333
	0.5x	0.577622	0.333333
	0.25x	0.504895	0.333333
Malayan	5x	0.944056	0.222222
	2x	0.944056	0.222222
	1x	0.944056	0.222222
	0.5x	0.944056	0.222222
	0.25x	0.944056	0.222222
South China	5x	0.227972	0.444444
	2x	0.379021	0.388889
	1x	0.504895	0.333333
	0.5x	0.577622	0.333333
	0.25x	0.832168	0.222222
Sumatran	5x	0.944056	0.222222
	2x	0.944056	0.222222
	1x	0.986014	0.166667
	0.5x	1	0.111111
	0.25x	1	0.111111

### Sheet: Supplementary Table S5
Supplementary Table S5: Relative relatedness estimates over various depths. *Denotes imputed individuals.
	Individual	Full	0.25x	0.5x	1x	2x	5x
5594-DP-0001_S3	5594-DP-0001_S3 5594-DP-0002_S4 5594-DP-0003_S5	NA 0.3195 0.2454	0.4675 0.2961 0.2104	0.47297 0.3000 0.2130	0.4728 0.2995 0.2145	0.4719 0.2991 0.2154	0.4641 0.2982 0.2146
BEN_SI3	BEN_SI3 BEN_SI4 SRR7152381 SRR7152380	NA 0.2760 0.1897 --	0.6080 0.2465 -- --	0.6126 0.2480 -- --	0.6141 0.2491 -- --	0.6164 0.2492 -- --	0.6223 0.2496 -- --
SUM1	SUM1 SUM13	NA 0.1940	0.5005 --	0.5088 --	0.5136 --	0.5169 --	0.5235 --
SRR836354*	SRR836354 EFRCT18	NA 0.3001	1.5063 0.1971	1.6834 0.2089	1.8257 0.2172	1.9463 0.2212	2.093 0.2224
SRR7651465*	SRR7651465	NA	0.8945	0.9646	1.0258	1.0875	1.1823
